# Facultatively intra-bacterial localization of a planthopper endosymbiont as an adaptation to its vertical transmission

**DOI:** 10.1101/2023.11.13.566800

**Authors:** Anna Michalik, Diego C. Franco, Teresa Szklarzewicz, Adam Stroiński, Piotr Łukasik

## Abstract

Transovarial transmission is the most reliable way of passing on essential nutrient-providing endosymbionts from mothers to offspring. However, not all endosymbiotic microbes follow the complex path through the female host tissues to oocytes on their own. Here we demonstrate an unusual transmission strategy adapted by one of the endosymbionts of the planthopper *Trypetimorpha occidentalis* (Hemiptera: Tropiduchidae) from Bulgaria. In this species, an *Acetobacteraceae* endosymbiont is transmitted transovarially within deep invaginations of cellular membranes of an ancient endosymbiont *Sulcia* - strikingly resembling recently described plant virus transmission. However, in males, *Acetobacteraceae* colonizes the same bacteriocytes as *Sulcia* but remains unenveloped. Then, the unusual endobacterial localization of *Acetobacteraceae* observed in females appears to be a unique adaptation to maternal transmission. Further, symbiont’s genomic features, including encoding essential amino acid biosynthetic pathways and very similar to a recently described psyllid symbiont, suggest a unique combination of ability to horizontally transmit among species and confer nutritional benefits. The close association with *Acetobacteraceae* symbiont correlates with the so-far- unreported level of genomic erosion of ancient nutritional symbionts of this planthopper. In *Sulcia*, this is reflected in substantial changes in genomic organization, reported for the first time in the symbiont renown for its genomic stability. In *Vidania*, substantial gene loss resulted in one of the smallest genomes known, at 109 kb. Thus, the symbionts of *T. occidentalis* display a combination of unusual adaptations and genomic features that expand our understanding of how insect-microbe symbioses may transmit and evolve.

**Significance Statement:** Reliable transmission across host generations is a major challenge for bacteria that associate with insects, and independently established symbionts have addressed this challenge in different ways. The facultatively endobacterial association of *Acetobacteraceae* symbiont, enveloped by cells of ancient nutritional endosymbiont *Sulcia* in females but not males of the planthopper *Trypetimorpha occidentalis*, appears to be a unique adaptation to maternal transmission. Acetobacteraceae’s genomic features indicate its unusual evolutionary history, and the genomic erosion experienced by ancient nutritional symbionts demonstrates apparent consequences of such close association. Combined, this multi-partite symbiosis expands our understanding of the diversity of strategies that insect symbioses form and some of their evolutionary consequences.
