## Supplemental Table 3 for "Facultatively intra-bacterial localization of a planthopper endosymbiont as an adaptation to its vertical transmission"

### Sheet: Arkusz1
Genome	Bioproject	Biosample	Assembly
Acetobacter pomorum	PRJNA397225	SAMN07682859	GCA_002456135.1
Acetobacter tropicalis DM	PRJNA397225	SAMN07452474	GCA_002549835.1
Acetobacter tropicalis	PRJNA642854	SAMN15399467	GCA_014486685.1
Acetobacter aceti	PRJNA311264	SAMN04396917	GCA_002005445.1
Gluconacetobacter johannae	PRJNA627338	SAMN14650889	GCA_014174305.1
Gluconacetobacter liquefaciens	PRJNA627338	SAMN14766534	GCA_014174285.1
Gluconacetobacter diazotrophicus	PRJNA21071	SAMN02598444	GCA_000021325.1
Asaia platycodi	PRJDB613	SAMD00002827	GCA_000614545.1
Asaia prunellae	PRJDB589	SAMD00004065	GCA_000613885.1
Asaia siamensis	PRJDB10511	SAMD00244847	GCA_014635085.1
Asaia astilbis	PRJDB587	SAMD00009367	GCA_000613845.1
Asaia bogorensis OTPB	PRJDB519	SAMD00019081	GCA_001547995.1
Asaia sp. SF2	PRJNA219210	SAMN02469759	GCA_000505765.1
Asaia lannensis	PRJNA849918	SAMN29145435	GCA_024054035.1
Asaia bogorensis MRS	PRJNA756835	SAMN20927460	GCA_019823045.1
Asaia bogorensis W19	PRJNA427835	SAMN08274829	GCA_003994335.1
Ca. Kirkpatrickella diaphorinae	PRJNA880923	SAMN30877677	GCA_025736875.1
Kozakia baliensis	PRJNA311264	SAMN04396915	GCF_001787355.1
Neoasaia chiangmaiensis	PRJNA311264	SAMN04396918	GCA_002005465.1
Acetobacter methanolica	PRJNA500315	SAMN10363313	GCA_004346035.1
Saccharibacter floricola	PRJNA181373	SAMN02440467	GCA_000378165.1
Saccharibacter sp. 17.LH.SD	PRJNA596238	SAMN13615857	GCA_009834805.1
Acetobacteraceae bacterium strain 880 chromosome	PRJNA532976	SAMN11430874	CP039459.1
Acetobacteraceae bacterium strain 868 chromosome	PRJNA532976	SAMN11430873	CP039460.1
Gluconobacter oxydans	PRJNA188081	SAMN05771126	GCA_000583855.1
Gluconobacter morbifer	PRJNA73361	SAMN02470912	GCA_000234355.2
