## Supplemental Table 2 for "Facultatively intra-bacterial localization of a planthopper endosymbiont as an adaptation to its vertical transmission"

### Sheet: Arkusz1
Fluorescence in situ hybridization (FISH)
Probe name	Probe sequence	Specificity	Fluorophore	Hybridization buffer	References
Sul664R	CCMCACATTCCAGYTACTCC	16S rRNA gene of Sulcia	Cy3	1M Tris-HCl (pH 8.0) – 1 ml, 5M NaCl – 9 ml, 20% SDS – 20 µl, 30% formamide – 15 ml, water – up to 50 ml	Koga et al., 2013
Bet940R	TTAATCCACATCATCCACCG	16S rRNA gene of Vidania	AlexaFluor 488		Demanèche et al. 2008
Asaia 1	ATAACATCGGGAAACTGGTGCT	16S rRNA gene of Acetobacteraceae symbiont	Cy5		Favia et al., 2007
Asaia 1	GAAATACCCATCTCTGGATA	16S rRNA gene of Acetobacteraceae symbiont	Cy5		Favia et al., 2007
References:
1. Koga R, Bennett GM, Cryan JR, Moran NA. 2013. Evolutionary replacement of obligate symbionts in an ancient and diverse insect lineage. Environ Microbiol 15:2073–2081.
2. Demanèche S, Sanguin H, Poté J, Navarro E, Bernillon D, Mavingui P, Wildi W, Vogel TM, Simonet P (2008) Antibiotic-resistant soil bacteria in transgenic plant fields. Proc Natl Acad Sci USA 105:3967–3962
3. Favia G, Ricci I, Damiani C, et al. (2008) Bacteria of the genus Asaia stably associate with Anopheles stephensi, an Asian malarial mosquito vector. Proc Natl Acad Sci USA;104:9047–9051.
