## Supplemental Table 1 for "Facultatively intra-bacterial localization of a planthopper endosymbiont as an adaptation to its vertical transmission"

### Sheet: Arkusz1
Asaia bogorensis_W19	Ca. Kirkpatrella diaphorinas	Acetobacteraceae symbiont_TRYOCC
Carbohydrate metabolism	Carbohydrate metabolism	Carbohydrate metabolism
Central carbohydrate metabolism	Central carbohydrate metabolism	Central carbohydrate metabolism
M00001 Glycolysis (Embden-Meyerhof pathway), glucose => pyruvate (10) (1 block missing 8/9)	M00001 Glycolysis (Embden-Meyerhof pathway), glucose => pyruvate (9) (2 blocks missing 7/9)	M00001 Glycolysis (Embden-Meyerhof pathway), glucose => pyruvate (9) (2 blocks missing 7/9)
M00002 Glycolysis, core module involving three-carbon compounds (6) (complete 5/5)	M00002 Glycolysis, core module involving three-carbon compounds (5) (1 block missing 4/5)	M00002 Glycolysis, core module involving three-carbon compounds (5) (1 block missing 4/5)
M00003 Gluconeogenesis, oxaloacetate => fructose-6P (8) (1 block missing 6/7)	M00003 Gluconeogenesis, oxaloacetate => fructose-6P (7) (2 blocks missing 5/7)	M00003 Gluconeogenesis, oxaloacetate => fructose-6P (7) (2 blocks missing 5/7)
M00307 Pyruvate oxidation, pyruvate => acetyl-CoA (5) (complete 1/1)	M00307 Pyruvate oxidation, pyruvate => acetyl-CoA (4) (complete 1/1)	M00307 Pyruvate oxidation, pyruvate => acetyl-CoA (4) (complete 1/1)
M00009 Citrate cycle (TCA cycle, Krebs cycle) (10) (2 blocks missing 6/8)	M00009 Citrate cycle (TCA cycle, Krebs cycle) (11) (2 blocks missing 6/8)	M00009 Citrate cycle (TCA cycle, Krebs cycle) (11) (2 blocks missing 6/8)
M00010 Citrate cycle, first carbon oxidation, oxaloacetate => 2-oxoglutarate (3) (complete 3/3)	M00010 Citrate cycle, first carbon oxidation, oxaloacetate => 2-oxoglutarate (3) (complete 3/3)	M00010 Citrate cycle, first carbon oxidation, oxaloacetate => 2-oxoglutarate (3) (complete 3/3)
M00011 Citrate cycle, second carbon oxidation, 2-oxoglutarate => oxaloacetate (7) (2 blocks missing 3/5)	M00011 Citrate cycle, second carbon oxidation, 2-oxoglutarate => oxaloacetate (8) (2 blocks missing 3/5)	M00011 Citrate cycle, second carbon oxidation, 2-oxoglutarate => oxaloacetate (8) (2 blocks missing 3/5)
M00004 Pentose phosphate pathway (Pentose phosphate cycle) (9) (complete 6/6)	M00004 Pentose phosphate pathway (Pentose phosphate cycle) (7) (complete 6/6)	M00004 Pentose phosphate pathway (Pentose phosphate cycle) (7) (complete 6/6)
M00006 Pentose phosphate pathway, oxidative phase, glucose 6P => ribulose 5P (4) (complete 2/2)	M00006 Pentose phosphate pathway, oxidative phase, glucose 6P => ribulose 5P (3) (complete 2/2)	M00006 Pentose phosphate pathway, oxidative phase, glucose 6P => ribulose 5P (3) (complete 2/2)
M00007 Pentose phosphate pathway, non-oxidative phase, fructose 6P => ribose 5P (5) (complete 4/4)	M00007 Pentose phosphate pathway, non-oxidative phase, fructose 6P => ribose 5P (4) (complete 4/4)	M00007 Pentose phosphate pathway, non-oxidative phase, fructose 6P => ribose 5P (4) (complete 4/4)
M00580 Pentose phosphate pathway, archaea, fructose 6P => ribose 5P (2) (1 block missing 1/2)	M00580 Pentose phosphate pathway, archaea, fructose 6P => ribose 5P (2) (1 block missing 1/2)	M00580 Pentose phosphate pathway, archaea, fructose 6P => ribose 5P (2) (1 block missing 1/2)
M00005 PRPP biosynthesis, ribose 5P => PRPP (1) (complete 1/1)	M00005 PRPP biosynthesis, ribose 5P => PRPP (1) (complete 1/1)	M00005 PRPP biosynthesis, ribose 5P => PRPP (1) (complete 1/1)
M00008 Entner-Doudoroff pathway, glucose-6P => glyceraldehyde-3P + pyruvate (5) (complete 4/4)	M00008 Entner-Doudoroff pathway, glucose-6P => glyceraldehyde-3P + pyruvate (2) (2 blocks missing 2/4)	M00008 Entner-Doudoroff pathway, glucose-6P => glyceraldehyde-3P + pyruvate (2) (2 blocks missing 2/4)
M00308 Semi-phosphorylative Entner-Doudoroff pathway, gluconate => glycerate-3P (3) (2 blocks missing 2/4)	M00308 Semi-phosphorylative Entner-Doudoroff pathway, gluconate => glycerate-3P (2) (incomplete 1/4)	M00308 Semi-phosphorylative Entner-Doudoroff pathway, gluconate => glycerate-3P (2) (incomplete 1/4)
Other carbohydrate metabolism	Other carbohydrate metabolism	Other carbohydrate metabolism
M00014 Glucuronate pathway (uronate pathway) (4) (incomplete 3/7)	M00014 Glucuronate pathway (uronate pathway) (2) (incomplete 2/7)	M00014 Glucuronate pathway (uronate pathway) (2) (incomplete 2/7)
M00631 D-Galacturonate degradation (bacteria), D-galacturonate => pyruvate + D-glyceraldehyde 3P (1) (incomplete 1/5)	ABSENT	ABSENT
M00061 D-Glucuronate degradation, D-glucuronate => pyruvate + D-glyceraldehyde 3P (1) (incomplete 1/5)	M00061 D-Glucuronate degradation, D-glucuronate => pyruvate + D-glyceraldehyde 3P (1) (incomplete 1/5)	M00061 D-Glucuronate degradation, D-glucuronate => pyruvate + D-glyceraldehyde 3P (1) (incomplete 1/5)
M00632 Galactose degradation, Leloir pathway, galactose => alpha-D-glucose-1P (2) (2 blocks missing 2/4)	M00632 Galactose degradation, Leloir pathway, galactose => alpha-D-glucose-1P (2) (2 blocks missing 2/4)	M00632 Galactose degradation, Leloir pathway, galactose => alpha-D-glucose-1P (1) (incomplete 1/4)
M00552 D-galactonate degradation, De Ley-Doudoroff pathway, D-galactonate => glycerate-3P (2) (incomplete 2/5)	M00552 D-galactonate degradation, De Ley-Doudoroff pathway, D-galactonate => glycerate-3P (2) (incomplete 2/5)	M00552 D-galactonate degradation, De Ley-Doudoroff pathway, D-galactonate => glycerate-3P (2) (incomplete 2/5)
M00129 Ascorbate biosynthesis, animals, glucose-1P => ascorbate (3) (incomplete 3/7)	M00129 Ascorbate biosynthesis, animals, glucose-1P => ascorbate (3) (incomplete 3/7)	M00129 Ascorbate biosynthesis, animals, glucose-1P => ascorbate (2) (incomplete 2/7)
M00854 Glycogen biosynthesis, glucose-1P => glycogen/starch (3) (1 block missing 1/2)	ABSENT	ABSENT
M00855 Glycogen degradation, glycogen => glucose-6P (1) (2 blocks missing 1/3)	M00855 Glycogen degradation, glycogen => glucose-6P (1) (2 blocks missing 1/3)	M00855 Glycogen degradation, glycogen => glucose-6P (1) (2 blocks missing 1/3)
M00565 Trehalose biosynthesis, D-glucose 1P => trehalose (5) (1 block missing 5/6)	ABSENT	ABSENT
M00549 Nucleotide sugar biosynthesis, glucose => UDP-glucose (3) (complete 3/3)	M00549 Nucleotide sugar biosynthesis, glucose => UDP-glucose (3) (complete 3/3)	M00549 Nucleotide sugar biosynthesis, glucose => UDP-glucose (3) (complete 3/3)
M00892 UDP-N-acetyl-D-glucosamine biosynthesis, eukaryotes, glucose => UDP-GlcNAc (2) (incomplete 2/6)	M00892 UDP-N-acetyl-D-glucosamine biosynthesis, eukaryotes, glucose => UDP-GlcNAc (2) (incomplete 2/6)	M00892 UDP-N-acetyl-D-glucosamine biosynthesis, eukaryotes, glucose => UDP-GlcNAc (2) (incomplete 2/6)
M00909 UDP-N-acetyl-D-glucosamine biosynthesis, prokaryotes, glucose => UDP-GlcNAc (5) (complete 5/5)	M00909 UDP-N-acetyl-D-glucosamine biosynthesis, prokaryotes, glucose => UDP-GlcNAc (5) (complete 5/5)	M00909 UDP-N-acetyl-D-glucosamine biosynthesis, prokaryotes, glucose => UDP-GlcNAc (5) (complete 5/5)
M00012 Glyoxylate cycle (2) (incomplete 2/5)	M00012 Glyoxylate cycle (2) (incomplete 2/5)	M00012 Glyoxylate cycle (2) (incomplete 2/5)
M00740 Methylaspartate cycle (2) (incomplete 2/11)	M00740 Methylaspartate cycle (2) (incomplete 2/11)	M00740 Methylaspartate cycle (2) (incomplete 2/11)
M00532 Photorespiration (6) (incomplete 3/10)	M00532 Photorespiration (7) (incomplete 4/10)	M00532 Photorespiration (5) (incomplete 2/10)
M00013 Malonate semialdehyde pathway, propanoyl-CoA => acetyl-CoA (1) (incomplete 1/5)	ABSENT	ABSENT
M00131 Inositol phosphate metabolism, Ins(1,3,4,5)P4 => Ins(1,3,4)P3 => myo-inositol (1) (incomplete 1/4)	M00131 Inositol phosphate metabolism, Ins(1,3,4,5)P4 => Ins(1,3,4)P3 => myo-inositol (1) (incomplete 1/4)	M00131 Inositol phosphate metabolism, Ins(1,3,4,5)P4 => Ins(1,3,4)P3 => myo-inositol (1) (incomplete 1/4)
Energy metabolism	Energy metabolism	Energy metabolism
Carbon fixation	Carbon fixation	Carbon fixation
M00165 Reductive pentose phosphate cycle (Calvin cycle) (8) (2 blocks missing 9/11)	M00165 Reductive pentose phosphate cycle (Calvin cycle) (7) (incomplete 8/11)	M00165 Reductive pentose phosphate cycle (Calvin cycle) (7) (incomplete 8/11)
M00168 CAM (Crassulacean acid metabolism), dark (1) (1 block missing 1/2)	M00168 CAM (Crassulacean acid metabolism), dark (1) (1 block missing 1/2)	M00168 CAM (Crassulacean acid metabolism), dark (1) (1 block missing 1/2)
M00172 C4-dicarboxylic acid cycle, NADP - malic enzyme type (1) (incomplete 1/4)	M00172 C4-dicarboxylic acid cycle, NADP - malic enzyme type (1) (incomplete 1/4)	M00172 C4-dicarboxylic acid cycle, NADP - malic enzyme type (1) (incomplete 1/4)
M00171 C4-dicarboxylic acid cycle, NAD - malic enzyme type (1) (incomplete 1/7)	M00171 C4-dicarboxylic acid cycle, NAD - malic enzyme type (1) (incomplete 1/7)	M00171 C4-dicarboxylic acid cycle, NAD - malic enzyme type (1) (incomplete 1/7)
M00170 C4-dicarboxylic acid cycle, phosphoenolpyruvate carboxykinase type (1) (incomplete 1/4)	M00170 C4-dicarboxylic acid cycle, phosphoenolpyruvate carboxykinase type (1) (incomplete 1/4)	M00170 C4-dicarboxylic acid cycle, phosphoenolpyruvate carboxykinase type (1) (incomplete 1/4)
M00173 Reductive citrate cycle (Arnon-Buchanan cycle) (7) (incomplete 3/10)	M00173 Reductive citrate cycle (Arnon-Buchanan cycle) (7) (incomplete 3/10)	M00173 Reductive citrate cycle (Arnon-Buchanan cycle) (7) (incomplete 3/10)
M00376 3-Hydroxypropionate bi-cycle (7) (incomplete 2/13)	M00376 3-Hydroxypropionate bi-cycle (8) (incomplete 3/13)	M00376 3-Hydroxypropionate bi-cycle (8) (incomplete 3/13)
M00374 Dicarboxylate-hydroxybutyrate cycle (3) (incomplete 1/13)	M00374 Dicarboxylate-hydroxybutyrate cycle (4) (incomplete 2/13)	M00374 Dicarboxylate-hydroxybutyrate cycle (4) (incomplete 2/13)
M00377 Reductive acetyl-CoA pathway (Wood-Ljungdahl pathway) (1) (incomplete 1/7)	M00377 Reductive acetyl-CoA pathway (Wood-Ljungdahl pathway) (1) (incomplete 1/7)	M00377 Reductive acetyl-CoA pathway (Wood-Ljungdahl pathway) (1) (incomplete 1/7)
M00579 Phosphate acetyltransferase-acetate kinase pathway, acetyl-CoA => acetate (2) (complete 2/2)	ABSENT	ABSENT
Methane metabolism	Methane metabolism	Methane metabolism
M00357 Methanogenesis, acetate => methane (2) (incomplete 1/5)	M00357 Methanogenesis, acetate => methane (1) (incomplete 1/5)	ABSENT
M00346 Formaldehyde assimilation, serine pathway (3) (incomplete 3/9)	M00346 Formaldehyde assimilation, serine pathway (3) (incomplete 3/9)	M00346 Formaldehyde assimilation, serine pathway (3) (incomplete 3/9)
M00345 Formaldehyde assimilation, ribulose monophosphate pathway (2) (2 blocks missing 1/3)	M00345 Formaldehyde assimilation, ribulose monophosphate pathway (2) (2 blocks missing 1/3)	M00345 Formaldehyde assimilation, ribulose monophosphate pathway (2) (2 blocks missing 1/3)
M00344 Formaldehyde assimilation, xylulose monophosphate pathway (2) (2 blocks missing 2/4)	M00344 Formaldehyde assimilation, xylulose monophosphate pathway (1) (incomplete 1/4)	M00344 Formaldehyde assimilation, xylulose monophosphate pathway (1) (incomplete 1/4)
Sulfur metabolism	Sulfur metabolism	ABSENT
M00176 Assimilatory sulfate reduction, sulfate => H2S (4) (1 block missing 1/2)	M00176 Assimilatory sulfate reduction, sulfate => H2S (4) (1 block missing 1/2)
ATP synthesis	ATP synthesis	ATP synthesis
M00144 NADH:quinone oxidoreductase, prokaryotes (13) (complete 1/1)	M00144 NADH:quinone oxidoreductase, prokaryotes (13) (complete 1/1)	M00144 NADH:quinone oxidoreductase, prokaryotes (13) (complete 1/1)
	M00149 Succinate dehydrogenase, prokaryotes (4) (complete 1/1)	M00149 Succinate dehydrogenase, prokaryotes (4) (complete 1/1)
M00417 Cytochrome o ubiquinol oxidase (4) (complete 1/1)	M00417 Cytochrome o ubiquinol oxidase (4) (complete 1/1)	M00417 Cytochrome o ubiquinol oxidase (4) (complete 1/1)
Lipid metabolism	Lipid metabolism	Lipid metabolism
Fatty acid metabolism	Fatty acid metabolism	Fatty acid metabolism
M00082 Fatty acid biosynthesis, initiation (6) (complete 2/2)	M00082 Fatty acid biosynthesis, initiation (6) (complete 2/2)	M00082 Fatty acid biosynthesis, initiation (6) (complete 2/2)
M00083 Fatty acid biosynthesis, elongation (5) (complete 1/1)	M00083 Fatty acid biosynthesis, elongation (5) (complete 1/1)	M00083 Fatty acid biosynthesis, elongation (5) (complete 1/1)
M00873 Fatty acid biosynthesis in mitochondria, animals (2) (incomplete 1/6)	M00873 Fatty acid biosynthesis in mitochondria, animals (2) (incomplete 1/6)	M00873 Fatty acid biosynthesis in mitochondria, animals (2) (incomplete 1/6)
M00874 Fatty acid biosynthesis in mitochondria, fungi (3) (incomplete 2/6)	M00874 Fatty acid biosynthesis in mitochondria, fungi (3) (incomplete 2/6)	M00874 Fatty acid biosynthesis in mitochondria, fungi (3) (incomplete 2/6)
Lipid metabolism	Lipid metabolism	Lipid metabolism
M00089 Triacylglycerol biosynthesis (1) (incomplete 1/4)	M00089 Triacylglycerol biosynthesis (1) (incomplete 1/4)	M00089 Triacylglycerol biosynthesis (1) (incomplete 1/4)
M00091 Phosphatidylcholine (PC) biosynthesis, PE => PC (1) (complete 1/1)	M00091 Phosphatidylcholine (PC) biosynthesis, PE => PC (1) (complete 1/1)	M00091 Phosphatidylcholine (PC) biosynthesis, PE => PC (1) (complete 1/1)
M00093 Phosphatidylethanolamine (PE) biosynthesis, PA => PS => PE (3) (complete 3/3)	M00093 Phosphatidylethanolamine (PE) biosynthesis, PA => PS => PE (3) (complete 3/3)	M00093 Phosphatidylethanolamine (PE) biosynthesis, PA => PS => PE (3) (complete 3/3)
M00066 Lactosylceramide biosynthesis (1) (1 block missing 1/2)	M00066 Lactosylceramide biosynthesis (1) (1 block missing 1/2)	M00066 Lactosylceramide biosynthesis (1) (1 block missing 1/2)
Nucleotide metabolism	Nucleotide metabolism	Nucleotide metabolism
Purine metabolism	Purine metabolism	Purine metabolism
M00048 De novo purine biosynthesis, PRPP + glutamine => IMP (13) (complete 8/8)	M00048 De novo purine biosynthesis, PRPP + glutamine => IMP (12) (complete 8/8)	M00048 De novo purine biosynthesis, PRPP + glutamine => IMP (12) (complete 8/8)
M00049 Adenine ribonucleotide biosynthesis, IMP => ADP,ATP (4) (complete 4/4)	M00049 Adenine ribonucleotide biosynthesis, IMP => ADP,ATP (3) (1 block missing 3/4) complete - missing gene manually found in the genome	M00049 Adenine ribonucleotide biosynthesis, IMP => ADP,ATP (4) (complete 4/4)
M00050 Guanine ribonucleotide biosynthesis, IMP => GDP,GTP (4) (complete 4/4)	M00050 Guanine ribonucleotide biosynthesis, IMP => GDP,GTP (3) (1 block missing 3/4) complete - missing gene manually found in the genome	M00050 Guanine ribonucleotide biosynthesis, IMP => GDP,GTP (4) (complete 4/4)
M00053 Deoxyribonucleotide biosynthesis, ADP/GDP/CDP/UDP => dATP/dGTP/dCTP/dUTP (3) (complete 2/2)	M00053 Deoxyribonucleotide biosynthesis, ADP/GDP/CDP/UDP => dATP/dGTP/dCTP/dUTP (2) (1 block missing 1/2) complete - missing gene manually found in the genome	M00053 Deoxyribonucleotide biosynthesis, ADP/GDP/CDP/UDP => dATP/dGTP/dCTP/dUTP (3) (complete 2/2)
M00958 Adenine ribonucleotide degradation, AMP => Urate (5) (complete 3/3)	M00958 Adenine ribonucleotide degradation, AMP => Urate (2) (1 block missing 2/3)	ABSENT
M00959 Guanine ribonucleotide degradation, GMP => Urate (5) (complete 4/4)	M00959 Guanine ribonucleotide degradation, GMP => Urate (2) (2 blocks missing 2/4)	M00959 Guanine ribonucleotide degradation, GMP => Urate (1) (incomplete 1/4)
M00546 Purine degradation, xanthine => urea (6) (1 block missing 4/5)	M00546 Purine degradation, xanthine => urea (1) (incomplete 1/5)	M00546 Purine degradation, xanthine => urea (1) (incomplete 1/5)
Pyrimidine metabolism	Pyrimidine metabolism	Pyrimidine metabolism
M00051 De novo pyrimidine biosynthesis, glutamine (+ PRPP) => UMP (7) (1 block missing 2/3)	M00051 De novo pyrimidine biosynthesis, glutamine (+ PRPP) => UMP (7) (1 block missing 2/3)	M00051 De novo pyrimidine biosynthesis, glutamine (+ PRPP) => UMP (7) (1 block missing 2/3)
M00052 Pyrimidine ribonucleotide biosynthesis, UMP => UDP/UTP,CDP/CTP (3) (complete 3/3)	M00052 Pyrimidine ribonucleotide biosynthesis, UMP => UDP/UTP,CDP/CTP (2) (1 block missing 2/3) complete - missing gene manually found in the genome	M00052 Pyrimidine ribonucleotide biosynthesis, UMP => UDP/UTP,CDP/CTP (3) (complete 3/3)
M00938 Pyrimidine deoxyribonucleotide biosynthesis, UDP => dTTP (6) (complete 5/5)	M00938 Pyrimidine deoxyribonucleotide biosynthesis, UDP => dTTP (5) (1 block missing 4/5) complete - missing gene manually found in the genome	M00938 Pyrimidine deoxyribonucleotide biosynthesis, UDP => dTTP (6) (complete 5/5)
M00046 Pyrimidine degradation, uracil => beta-alanine, thymine => 3-aminoisobutanoate (4) (complete 3/3)	ABSENT	ABSENT
M00939 Pyrimidine degradation, uracil => 3-hydroxypropanoate (3) (incomplete 1/5)	M00939 Pyrimidine degradation, uracil => 3-hydroxypropanoate (2) (incomplete 1/5)	M00939 Pyrimidine degradation, uracil => 3-hydroxypropanoate (2) (incomplete 1/5)
Amino acid metabolism	Amino acid metabolism	Amino acid metabolism
Serine and threonine metabolism	Serine and threonine metabolism	Serine and threonine metabolism
M00020 Serine biosynthesis, glycerate-3P => serine (3) (complete 3/3)	M00020 Serine biosynthesis, glycerate-3P => serine (3) (complete 3/3)	M00020 Serine biosynthesis, glycerate-3P => serine (3) (complete 3/3)
M00018 Threonine biosynthesis, aspartate => homoserine => threonine (5) (complete 5/5)	M00018 Threonine biosynthesis, aspartate => homoserine => threonine (5) (complete 5/5)	M00018 Threonine biosynthesis, aspartate => homoserine => threonine (5) (complete 5/5)
M00621 Glycine cleavage system (3) (complete 3/3)	M00621 Glycine cleavage system (3) (complete 3/3)	M00621 Glycine cleavage system (3) (complete 3/3)
M00033 Ectoine biosynthesis, aspartate => ectoine (2) (incomplete 2/5)	M00033 Ectoine biosynthesis, aspartate => ectoine (2) (incomplete 2/5)	M00033 Ectoine biosynthesis, aspartate => ectoine (2) (incomplete 2/5)
Cysteine and methionine metabolism	Cysteine and methionine metabolism	Cysteine and methionine metabolism
M00021 Cysteine biosynthesis, serine => cysteine (2) (complete 2/2)	M00021 Cysteine biosynthesis, serine => cysteine (2) (complete 2/2)	M00021 Cysteine biosynthesis, serine => cysteine (2) (complete 2/2)
M00609 Cysteine biosynthesis, methionine => cysteine (1) (incomplete 1/6)	M00609 Cysteine biosynthesis, methionine => cysteine (1) (incomplete 1/6)	M00609 Cysteine biosynthesis, methionine => cysteine (1) (incomplete 1/6)
M00017 Methionine biosynthesis, aspartate => homoserine => methionine (7) (1 block missing 6/7)	M00017 Methionine biosynthesis, aspartate => homoserine => methionine (7) (1 block missing 6/7)	M00017 Methionine biosynthesis, aspartate => homoserine => methionine (5) (2 blocks missing 5/7)
M00034 Methionine salvage pathway (10) (1 block missing 7/8)	M00034 Methionine salvage pathway (5) (incomplete 4/8)	M00034 Methionine salvage pathway (4) (incomplete 4/8)
M00035 Methionine degradation (3) (1 block missing 3/4)	M00035 Methionine degradation (2) (2 blocks missing 2/4)	M00035 Methionine degradation (2) (2 blocks missing 2/4)
M00368 Ethylene biosynthesis, methionine => ethylene (1) (2 blocks missing 1/3)	M00368 Ethylene biosynthesis, methionine => ethylene (1) (2 blocks missing 1/3)	M00368 Ethylene biosynthesis, methionine => ethylene (1) (2 blocks missing 1/3)
Branched-chain amino acid metabolism	Branched-chain amino acid metabolism	Branched-chain amino acid metabolism
M00019 Valine/isoleucine biosynthesis, pyruvate => valine / 2-oxobutanoate => isoleucine (5) (complete 4/4)	M00019 Valine/isoleucine biosynthesis, pyruvate => valine / 2-oxobutanoate => isoleucine (5) (complete 4/4)	M00019 Valine/isoleucine biosynthesis, pyruvate => valine / 2-oxobutanoate => isoleucine (5) (complete 4/4)
M00535 Isoleucine biosynthesis, pyruvate => 2-oxobutanoate (3) (1 block missing 2/3)	M00535 Isoleucine biosynthesis, pyruvate => 2-oxobutanoate (3) (1 block missing 2/3)	M00535 Isoleucine biosynthesis, pyruvate => 2-oxobutanoate (2) (2 blocks missing 1/3)
M00570 Isoleucine biosynthesis, threonine => 2-oxobutanoate => isoleucine (6) (complete 5/5)	M00570 Isoleucine biosynthesis, threonine => 2-oxobutanoate => isoleucine (6) (complete 5/5)	M00570 Isoleucine biosynthesis, threonine => 2-oxobutanoate => isoleucine (5) (1 block missing 4/5)
M00432 Leucine biosynthesis, 2-oxoisovalerate => 2-oxoisocaproate (4) (complete 3/3)	M00432 Leucine biosynthesis, 2-oxoisovalerate => 2-oxoisocaproate (4) (complete 3/3)	M00432 Leucine biosynthesis, 2-oxoisovalerate => 2-oxoisocaproate (3) (1 block missing 2/3)
M00036 Leucine degradation, leucine => acetoacetate + acetyl-CoA (2) (incomplete 1/6)	M00036 Leucine degradation, leucine => acetoacetate + acetyl-CoA (2) (incomplete 1/6)	M00036 Leucine degradation, leucine => acetoacetate + acetyl-CoA (2) (incomplete 1/6)
Lysine metabolism	Lysine metabolism	Lysine metabolism
M00016 Lysine biosynthesis, succinyl-DAP pathway, aspartate => lysine (10) (complete 9/9)	M00016 Lysine biosynthesis, succinyl-DAP pathway, aspartate => lysine (9) (complete 9/9)	M00016 Lysine biosynthesis, succinyl-DAP pathway, aspartate => lysine (9) (complete 9/9)
M00525 Lysine biosynthesis, acetyl-DAP pathway, aspartate => lysine (6) (incomplete 6/9)	M00525 Lysine biosynthesis, acetyl-DAP pathway, aspartate => lysine (6) (incomplete 6/9)	M00525 Lysine biosynthesis, acetyl-DAP pathway, aspartate => lysine (6) (incomplete 6/9)
M00526 Lysine biosynthesis, DAP dehydrogenase pathway, aspartate => lysine (5) (1 block missing 5/6)	M00526 Lysine biosynthesis, DAP dehydrogenase pathway, aspartate => lysine (5) (1 block missing 5/6)	M00526 Lysine biosynthesis, DAP dehydrogenase pathway, aspartate => lysine (5) (1 block missing 5/6)
M00527 Lysine biosynthesis, DAP aminotransferase pathway, aspartate => lysine (6) (1 block missing 6/7)	M00527 Lysine biosynthesis, DAP aminotransferase pathway, aspartate => lysine (6) (1 block missing 6/7)	M00527 Lysine biosynthesis, DAP aminotransferase pathway, aspartate => lysine (6) (1 block missing 6/7)
M00956 Lysine degradation, bacteria, L-lysine => succinate (1) (incomplete 1/7)	ABSENT	ABSENT
M00957 Lysine degradation, bacteria, L-lysine => glutarate => succinate/acetyl-CoA (1) (incomplete 1/5)	ABSENT	ABSENT
M00960 Lysine degradation, bacteria, L-lysine => D-lysine => succinate (2) (incomplete 2/9)	M00960 Lysine degradation, bacteria, L-lysine => D-lysine => succinate (1) (incomplete 1/9)	M00960 Lysine degradation, bacteria, L-lysine => D-lysine => succinate (1) (incomplete 1/9)
Arginine and proline metabolism	Arginine and proline metabolism	Arginine and proline metabolism
M00028 Ornithine biosynthesis, glutamate => ornithine (5) (complete 4/4)	M00028 Ornithine biosynthesis, glutamate => ornithine (4) (complete 4/4)	M00028 Ornithine biosynthesis, glutamate => ornithine (4) (complete 4/4)
M00844 Arginine biosynthesis, ornithine => arginine (3) (complete 3/3)	M00844 Arginine biosynthesis, ornithine => arginine (3) (complete 3/3)	M00844 Arginine biosynthesis, ornithine => arginine (3) (complete 3/3)
M00845 Arginine biosynthesis, glutamate => acetylcitrulline => arginine (5) (2 blocks missing 5/7)	M00845 Arginine biosynthesis, glutamate => acetylcitrulline => arginine (4) (incomplete 4/7)	M00845 Arginine biosynthesis, glutamate => acetylcitrulline => arginine (4) (incomplete 4/7)
M00029 Urea cycle (4) (1 block missing 4/5)	M00029 Urea cycle (3) (2 blocks missing 3/5)	M00029 Urea cycle (3) (2 blocks missing 3/5)
M00015 Proline biosynthesis, glutamate => proline (3) (complete 2/2)	M00015 Proline biosynthesis, glutamate => proline (3) (complete 2/2)	M00015 Proline biosynthesis, glutamate => proline (3) (complete 2/2)
M00970 Proline degradation, proline => glutamate (1) (complete 1/1)	M00970 Proline degradation, proline => glutamate (1) (complete 1/1)	ABSENT
M00972 Proline metabolism (1) (2 blocks missing 1/3)	M00972 Proline metabolism (1) (2 blocks missing 1/3)	M00972 Proline metabolism (1) (2 blocks missing 1/3)
Polyamine biosynthesis	Polyamine biosynthesis	Polyamine biosynthesis
M00133 Polyamine biosynthesis, arginine => agmatine => putrescine => spermidine (2) (2 blocks missing 2/4)	M00133 Polyamine biosynthesis, arginine => agmatine => putrescine => spermidine (2) (2 blocks missing 2/4)	M00133 Polyamine biosynthesis, arginine => agmatine => putrescine => spermidine (2) (2 blocks missing 2/4)
M00134 Polyamine biosynthesis, arginine => ornithine => putrescine (2) (complete 2/2)	M00134 Polyamine biosynthesis, arginine => ornithine => putrescine (1) (1 block missing 1/2)	M00134 Polyamine biosynthesis, arginine => ornithine => putrescine (1) (1 block missing 1/2)
M00136 GABA biosynthesis, prokaryotes, putrescine => GABA (1) (incomplete 1/4)
Histidine metabolism	Histidine metabolism	Histidine metabolism
M00026 Histidine biosynthesis, PRPP => histidine (9) (1 block missing 5/6)	M00026 Histidine biosynthesis, PRPP => histidine (11) (complete 6/6)	M00026 Histidine biosynthesis, PRPP => histidine (6) (incomplete 2/6)
M00045 Histidine degradation, histidine => N-formiminoglutamate => glutamate (5) (complete 4/4)	ABSENT	ABSENT
Aromatic amino acid metabolism	Aromatic amino acid metabolism	Aromatic amino acid metabolism
M00022 Shikimate pathway, phosphoenolpyruvate + erythrose-4P => chorismate (6) (complete 4/4)	M00022 Shikimate pathway, phosphoenolpyruvate + erythrose-4P => chorismate (6) (complete 4/4)	M00022 Shikimate pathway, phosphoenolpyruvate + erythrose-4P => chorismate (6) (complete 4/4)
M00023 Tryptophan biosynthesis, chorismate => tryptophan (7) (complete 3/3)	M00023 Tryptophan biosynthesis, chorismate => tryptophan (7) (complete 3/3)	M00023 Tryptophan biosynthesis, chorismate => tryptophan (7) (complete 3/3)
M00024 Phenylalanine biosynthesis, chorismate => phenylpyruvate => phenylalanine (2) (1 block missing 1/2)	M00024 Phenylalanine biosynthesis, chorismate => phenylpyruvate => phenylalanine (2) (1 block missing 1/2)	M00024 Phenylalanine biosynthesis, chorismate => phenylpyruvate => phenylalanine (2) (1 block missing 1/2)
M00040 Tyrosine biosynthesis, chorismate => arogenate => tyrosine (2) (1 block missing 2/3)	M00040 Tyrosine biosynthesis, chorismate => arogenate => tyrosine (2) (1 block missing 2/3)	M00040 Tyrosine biosynthesis, chorismate => arogenate => tyrosine (2) (1 block missing 2/3)
M00042 Catecholamine biosynthesis, tyrosine => dopamine => noradrenaline => adrenaline (1) (incomplete 1/4)	ABSENT	ABSENT
M00037 Melatonin biosynthesis, animals, tryptophan => serotonin => melatonin (1) (incomplete 1/4)	M00037 Melatonin biosynthesis, animals, tryptophan => serotonin => melatonin (1) (incomplete 1/4)	ABSENT
M00936 Melatonin biosynthesis, plants, tryptophan => serotonin => melatonin (1) (incomplete 1/4)	ABSENT	ABSENT
Other amino acid metabolism	Other amino acid metabolism	Other amino acid metabolism
M00027 GABA (gamma-Aminobutyrate) shunt (1) (2 blocks missing 1/3)	ABSENT	ABSENT
M00118 Glutathione biosynthesis, glutamate => glutathione (2) (complete 2/2)	M00118 Glutathione biosynthesis, glutamate => glutathione (2) (complete 2/2)	M00118 Glutathione biosynthesis, glutamate => glutathione (2) (complete 2/2)
Glycan metabolism	Glycan metabolism	Glycan metabolism
Glycosaminoglycan metabolism	ABSENT	ABSENT
M00079 Keratan sulfate degradation (1) (incomplete 1/4)
Lipopolysaccharide metabolism	Lipopolysaccharide metabolism	Lipopolysaccharide metabolism
M00060 KDO2-lipid A biosynthesis, Raetz pathway, LpxL-LpxM type (8) (1 block missing 8/9)	M00060 KDO2-lipid A biosynthesis, Raetz pathway, LpxL-LpxM type (8) (1 block missing 8/9)	M00060 KDO2-lipid A biosynthesis, Raetz pathway, LpxL-LpxM type (8) (1 block missing 8/9)
M00866 KDO2-lipid A biosynthesis, Raetz pathway, non-LpxL-LpxM type (8) (1 block missing 8/9)	M00866 KDO2-lipid A biosynthesis, Raetz pathway, non-LpxL-LpxM type (8) (1 block missing 8/9)	M00866 KDO2-lipid A biosynthesis, Raetz pathway, non-LpxL-LpxM type (8) (1 block missing 8/9)
M00867 KDO2-lipid A modification pathway (1) (incomplete 1/5)	M00867 KDO2-lipid A modification pathway (1) (incomplete 1/5)	M00867 KDO2-lipid A modification pathway (1) (incomplete 1/5)
M00063 CMP-KDO biosynthesis (3) (1 block missing 3/4)	M00063 CMP-KDO biosynthesis (3) (1 block missing 3/4)	M00063 CMP-KDO biosynthesis (3) (1 block missing 3/4)
M00064 ADP-L-glycero-D-manno-heptose biosynthesis (2) (2 blocks missing 3/5)	M00064 ADP-L-glycero-D-manno-heptose biosynthesis (3) (1 block missing 4/5)	M00064 ADP-L-glycero-D-manno-heptose biosynthesis (3) (1 block missing 4/5)
Metabolism of cofactors and vitamins	Metabolism of cofactors and vitamins	Metabolism of cofactors and vitamins
Cofactor and vitamin metabolism	Cofactor and vitamin metabolism	Cofactor and vitamin metabolism
M00127 Thiamine biosynthesis, prokaryotes, AIR (+ DXP/tyrosine) => TMP/TPP (6) (incomplete 4/7)	M00127 Thiamine biosynthesis, prokaryotes, AIR (+ DXP/tyrosine) => TMP/TPP (6) (incomplete 4/7)	M00127 Thiamine biosynthesis, prokaryotes, AIR (+ DXP/tyrosine) => TMP/TPP (6) (incomplete 4/7)
M00895 Thiamine biosynthesis, prokaryotes, AIR (+ DXP/glycine) => TMP/TPP (7) (incomplete 6/9)	M00895 Thiamine biosynthesis, prokaryotes, AIR (+ DXP/glycine) => TMP/TPP (7) (incomplete 6/9)	M00895 Thiamine biosynthesis, prokaryotes, AIR (+ DXP/glycine) => TMP/TPP (7) (incomplete 6/9)
M00896 Thiamine biosynthesis, archaea, AIR (+ NAD+) => TMP/TPP (4) (1 block missing 3/4)	M00896 Thiamine biosynthesis, archaea, AIR (+ NAD+) => TMP/TPP (4) (1 block missing 3/4)	M00896 Thiamine biosynthesis, archaea, AIR (+ NAD+) => TMP/TPP (4) (1 block missing 3/4)
M00897 Thiamine biosynthesis, plants, AIR (+ NAD+) => TMP/thiamine/TPP (1) (incomplete 1/5)	M00897 Thiamine biosynthesis, plants, AIR (+ NAD+) => TMP/thiamine/TPP (1) (incomplete 1/5)	M00897 Thiamine biosynthesis, plants, AIR (+ NAD+) => TMP/thiamine/TPP (1) (incomplete 1/5)
M00899 Thiamine salvage pathway, HMP/HET => TMP (2) (1 block missing 1/2)	M00899 Thiamine salvage pathway, HMP/HET => TMP (2) (1 block missing 1/2)	M00899 Thiamine salvage pathway, HMP/HET => TMP (2) (1 block missing 1/2)
M00125 Riboflavin biosynthesis, plants and bacteria, GTP => riboflavin/FMN/FAD (5) (1 block missing 6/7)	M00125 Riboflavin biosynthesis, plants and bacteria, GTP => riboflavin/FMN/FAD (5) (1 block missing 6/7)	M00125 Riboflavin biosynthesis, plants and bacteria, GTP => riboflavin/FMN/FAD (5) (1 block missing 6/7)
M00911 Riboflavin biosynthesis, fungi, GTP => riboflavin/FMN/FAD (2) (incomplete 2/8)	M00911 Riboflavin biosynthesis, fungi, GTP => riboflavin/FMN/FAD (2) (incomplete 2/8)	M00911 Riboflavin biosynthesis, fungi, GTP => riboflavin/FMN/FAD (2) (incomplete 2/8)
M00124 Pyridoxal-P biosynthesis, erythrose-4P => pyridoxal-P (4) (2 blocks missing 4/6)	M00124 Pyridoxal-P biosynthesis, erythrose-4P => pyridoxal-P (4) (2 blocks missing 4/6)	M00124 Pyridoxal-P biosynthesis, erythrose-4P => pyridoxal-P (3) (incomplete 3/6)
M00115 NAD biosynthesis, aspartate => quinolinate => NAD (5) (complete 5/5)	M00115 NAD biosynthesis, aspartate => quinolinate => NAD (4) (1 block missing 4/5)	M00115 NAD biosynthesis, aspartate => quinolinate => NAD (5) (complete 5/5)
M00912 NAD biosynthesis, tryptophan => quinolinate => NAD (3) (incomplete 3/8)	M00912 NAD biosynthesis, tryptophan => quinolinate => NAD (2) (incomplete 2/8)	M00912 NAD biosynthesis, tryptophan => quinolinate => NAD (3) (incomplete 3/8)
M00119 Pantothenate biosynthesis, valine/L-aspartate => pantothenate (3) (2 blocks missing 3/5)	M00119 Pantothenate biosynthesis, valine/L-aspartate => pantothenate (1) (incomplete 1/5)	M00119 Pantothenate biosynthesis, valine/L-aspartate => pantothenate (1) (incomplete 1/5)
M00913 Pantothenate biosynthesis, 2-oxoisovalerate/spermine => pantothenate (2) (incomplete 2/5)	ABSENT	ABSENT
M00120 Coenzyme A biosynthesis, pantothenate => CoA (4) (complete 3/3)	M00120 Coenzyme A biosynthesis, pantothenate => CoA (4) (complete 3/3)	M00120 Coenzyme A biosynthesis, pantothenate => CoA (4) (complete 3/3)
M00914 Coenzyme A biosynthesis, archaea, 2-oxoisovalerate => 4-phosphopantoate => CoA (2) (incomplete 2/7)	M00914 Coenzyme A biosynthesis, archaea, 2-oxoisovalerate => 4-phosphopantoate => CoA (1) (incomplete 1/7)	M00914 Coenzyme A biosynthesis, archaea, 2-oxoisovalerate => 4-phosphopantoate => CoA (1) (incomplete 1/7)
M00572 Pimeloyl-ACP biosynthesis, BioC-BioH pathway, malonyl-ACP => pimeloyl-ACP (6) (complete 6/6)	M00572 Pimeloyl-ACP biosynthesis, BioC-BioH pathway, malonyl-ACP => pimeloyl-ACP (6) (complete 6/6)	M00572 Pimeloyl-ACP biosynthesis, BioC-BioH pathway, malonyl-ACP => pimeloyl-ACP (5) (1 block missing 5/6)
M00123 Biotin biosynthesis, pimeloyl-ACP/CoA => biotin (4) (complete 3/3)	M00123 Biotin biosynthesis, pimeloyl-ACP/CoA => biotin (4) (complete 3/3)	M00123 Biotin biosynthesis, pimeloyl-ACP/CoA => biotin (3) (1 block missing 2/3)
M00950 Biotin biosynthesis, BioU pathway, pimeloyl-ACP/CoA => biotin (3) (1 block missing 3/4)	M00950 Biotin biosynthesis, BioU pathway, pimeloyl-ACP/CoA => biotin (3) (1 block missing 3/4)	M00950 Biotin biosynthesis, BioU pathway, pimeloyl-ACP/CoA => biotin (2) (2 blocks missing 2/4)
M00573 Biotin biosynthesis, BioI pathway, long-chain-acyl-ACP => pimeloyl-ACP => biotin (3) (2 blocks missing 3/5)	M00573 Biotin biosynthesis, BioI pathway, long-chain-acyl-ACP => pimeloyl-ACP => biotin (3) (2 blocks missing 3/5)	M00573 Biotin biosynthesis, BioI pathway, long-chain-acyl-ACP => pimeloyl-ACP => biotin (2) (incomplete 2/5)
M00577 Biotin biosynthesis, BioW pathway, pimelate => pimeloyl-CoA => biotin (4) (1 block missing 4/5)	M00577 Biotin biosynthesis, BioW pathway, pimelate => pimeloyl-CoA => biotin (4) (1 block missing 4/5)	M00577 Biotin biosynthesis, BioW pathway, pimelate => pimeloyl-CoA => biotin (3) (2 blocks missing 3/5)
M00881 Lipoic acid biosynthesis, plants and bacteria, octanoyl-ACP => dihydrolipoyl-E2/H (2) (complete 2/2)	M00881 Lipoic acid biosynthesis, plants and bacteria, octanoyl-ACP => dihydrolipoyl-E2/H (2) (complete 2/2)	M00881 Lipoic acid biosynthesis, plants and bacteria, octanoyl-ACP => dihydrolipoyl-E2/H (2) (complete 2/2)
M00882 Lipoic acid biosynthesis, eukaryotes, octanoyl-ACP => dihydrolipoyl-H (1) (1 block missing 1/2)	M00882 Lipoic acid biosynthesis, eukaryotes, octanoyl-ACP => dihydrolipoyl-H (1) (1 block missing 1/2)	M00882 Lipoic acid biosynthesis, eukaryotes, octanoyl-ACP => dihydrolipoyl-H (1) (1 block missing 1/2)
M00883 Lipoic acid biosynthesis, animals and bacteria, octanoyl-ACP => dihydrolipoyl-H => dihydrolipoyl-E2 (1) (2 blocks missing 1/3)	M00883 Lipoic acid biosynthesis, animals and bacteria, octanoyl-ACP => dihydrolipoyl-H => dihydrolipoyl-E2 (1) (2 blocks missing 1/3)	M00883 Lipoic acid biosynthesis, animals and bacteria, octanoyl-ACP => dihydrolipoyl-H => dihydrolipoyl-E2 (1) (2 blocks missing 1/3)
M00884 Lipoic acid biosynthesis, octanoyl-CoA => dihydrolipoyl-E2 (1) (1 block missing 1/2)	M00884 Lipoic acid biosynthesis, octanoyl-CoA => dihydrolipoyl-E2 (1) (1 block missing 1/2)	M00884 Lipoic acid biosynthesis, octanoyl-CoA => dihydrolipoyl-E2 (1) (1 block missing 1/2)
M00126 Tetrahydrofolate biosynthesis, GTP => THF (4) (2 blocks missing 3/5)	M00126 Tetrahydrofolate biosynthesis, GTP => THF (4) (2 blocks missing 3/5)	M00126 Tetrahydrofolate biosynthesis, GTP => THF (4) (2 blocks missing 3/5)
M00840 Tetrahydrofolate biosynthesis, mediated by ribA and trpF, GTP => THF (1) (incomplete 1/6)	M00840 Tetrahydrofolate biosynthesis, mediated by ribA and trpF, GTP => THF (1) (incomplete 1/6)	M00840 Tetrahydrofolate biosynthesis, mediated by ribA and trpF, GTP => THF (1) (incomplete 1/6)
M00841 Tetrahydrofolate biosynthesis, mediated by PTPS, GTP => THF (2) (incomplete 2/5)	M00841 Tetrahydrofolate biosynthesis, mediated by PTPS, GTP => THF (2) (incomplete 2/5)	M00841 Tetrahydrofolate biosynthesis, mediated by PTPS, GTP => THF (2) (incomplete 2/5)
M00842 Tetrahydrobiopterin biosynthesis, GTP => BH4 (2) (1 block missing 2/3)	M00842 Tetrahydrobiopterin biosynthesis, GTP => BH4 (2) (1 block missing 2/3)	M00842 Tetrahydrobiopterin biosynthesis, GTP => BH4 (2) (1 block missing 2/3)
M00843 L-threo-Tetrahydrobiopterin biosynthesis, GTP => L-threo-BH4 (2) (1 block missing 2/3)	M00843 L-threo-Tetrahydrobiopterin biosynthesis, GTP => L-threo-BH4 (2) (1 block missing 2/3)	M00843 L-threo-Tetrahydrobiopterin biosynthesis, GTP => L-threo-BH4 (2) (1 block missing 2/3)
M00880 Molybdenum cofactor biosynthesis, GTP => molybdenum cofactor (4) (1 block missing 2/3)	ABSENT	ABSENT
M00140 C1-unit interconversion, prokaryotes (2) (1 block missing 2/3)	M00140 C1-unit interconversion, prokaryotes (2) (1 block missing 2/3)	M00140 C1-unit interconversion, prokaryotes (2) (1 block missing 2/3)
M00141 C1-unit interconversion, eukaryotes (1) (1 block missing 1/2)	M00141 C1-unit interconversion, eukaryotes (1) (1 block missing 1/2)	M00141 C1-unit interconversion, eukaryotes (1) (1 block missing 1/2)
M00846 Siroheme biosynthesis, glutamyl-tRNA => siroheme (4) (2 blocks missing 4/6)	M00846 Siroheme biosynthesis, glutamyl-tRNA => siroheme (4) (2 blocks missing 4/6)	M00846 Siroheme biosynthesis, glutamyl-tRNA => siroheme (4) (2 blocks missing 4/6)
M00868 Heme biosynthesis, animals and fungi, glycine => heme (7) (1 block missing 7/8)	M00868 Heme biosynthesis, animals and fungi, glycine => heme (7) (1 block missing 7/8)	M00868 Heme biosynthesis, animals and fungi, glycine => heme (7) (1 block missing 7/8)
M00121 Heme biosynthesis, plants and bacteria, glutamate => heme (8) (2 blocks missing 8/10)	M00121 Heme biosynthesis, plants and bacteria, glutamate => heme (8) (2 blocks missing 8/10)	M00121 Heme biosynthesis, plants and bacteria, glutamate => heme (8) (2 blocks missing 8/10)
M00926 Heme biosynthesis, bacteria, glutamyl-tRNA => coproporphyrin III => heme (5) (incomplete 5/9)	M00926 Heme biosynthesis, bacteria, glutamyl-tRNA => coproporphyrin III => heme (5) (incomplete 5/9)	M00926 Heme biosynthesis, bacteria, glutamyl-tRNA => coproporphyrin III => heme (5) (incomplete 5/9)
M00924 Cobalamin biosynthesis, anaerobic, uroporphyrinogen III => sirohydrochlorin => cobyrinate a,c-diamide (9) (2 blocks missing 9/11)	M00924 Cobalamin biosynthesis, anaerobic, uroporphyrinogen III => sirohydrochlorin => cobyrinate a,c-diamide (9) (2 blocks missing 9/11)	M00924 Cobalamin biosynthesis, anaerobic, uroporphyrinogen III => sirohydrochlorin => cobyrinate a,c-diamide (6) (incomplete 6/11)
M00925 Cobalamin biosynthesis, aerobic, uroporphyrinogen III => precorrin 2 => cobyrinate a,c-diamide (11) (2 blocks missing 9/11)	M00925 Cobalamin biosynthesis, aerobic, uroporphyrinogen III => precorrin 2 => cobyrinate a,c-diamide (11) (2 blocks missing 9/11)	M00925 Cobalamin biosynthesis, aerobic, uroporphyrinogen III => precorrin 2 => cobyrinate a,c-diamide (8) (incomplete 6/11)
M00122 Cobalamin biosynthesis, cobyrinate a,c-diamide => cobalamin (7) (2 blocks missing 5/7)	M00122 Cobalamin biosynthesis, cobyrinate a,c-diamide => cobalamin (8) (complete 7/7)	M00122 Cobalamin biosynthesis, cobyrinate a,c-diamide => cobalamin (3) (incomplete 3/7)
M00117 Ubiquinone biosynthesis, prokaryotes, chorismate (+ polyprenyl-PP) => ubiquinol (4) (incomplete 5/9)	M00117 Ubiquinone biosynthesis, prokaryotes, chorismate (+ polyprenyl-PP) => ubiquinol (4) (incomplete 5/9)	M00117 Ubiquinone biosynthesis, prokaryotes, chorismate (+ polyprenyl-PP) => ubiquinol (4) (incomplete 5/9)
M00116 Menaquinone biosynthesis, chorismate (+ polyprenyl-PP) => menaquinol (1) (incomplete 1/9)	M00116 Menaquinone biosynthesis, chorismate (+ polyprenyl-PP) => menaquinol (1) (incomplete 1/9)	M00116 Menaquinone biosynthesis, chorismate (+ polyprenyl-PP) => menaquinol (1) (incomplete 1/9)
Biosynthesis of terpenoids and polyketides	Biosynthesis of terpenoids and polyketides	Biosynthesis of terpenoids and polyketides
Terpenoid backbone biosynthesis	Terpenoid backbone biosynthesis	Terpenoid backbone biosynthesis
M00096 C5 isoprenoid biosynthesis, non-mevalonate pathway (6) (1 block missing 7/8)	M00096 C5 isoprenoid biosynthesis, non-mevalonate pathway (6) (1 block missing 7/8)	M00096 C5 isoprenoid biosynthesis, non-mevalonate pathway (6) (1 block missing 7/8)
M00364 C10-C20 isoprenoid biosynthesis, bacteria (1) (1 block missing 1/2)	M00364 C10-C20 isoprenoid biosynthesis, bacteria (1) (1 block missing 1/2)	M00364 C10-C20 isoprenoid biosynthesis, bacteria (1) (1 block missing 1/2)
Polyketide sugar unit biosynthesis	Polyketide sugar unit biosynthesis	Polyketide sugar unit biosynthesis
M00793 dTDP-L-rhamnose biosynthesis (4) (complete 3/3)	M00793 dTDP-L-rhamnose biosynthesis (4) (complete 3/3)	M00793 dTDP-L-rhamnose biosynthesis (4) (complete 3/3)
Biosynthesis of other secondary metabolites	Biosynthesis of other secondary metabolites	Biosynthesis of other secondary metabolites
Biosynthesis of phytochemical compounds	Biosynthesis of phytochemical compounds	Biosynthesis of phytochemical compounds
M00953 Mugineic acid biosynthesis, methionine => 3-epihydroxymugineic acid (1) (incomplete 1/5)	M00953 Mugineic acid biosynthesis, methionine => 3-epihydroxymugineic acid (1) (incomplete 1/5)	M00953 Mugineic acid biosynthesis, methionine => 3-epihydroxymugineic acid (1) (incomplete 1/5)
Xenobiotics biodegradation	Xenobiotics biodegradation	Xenobiotics biodegradation
Aromatics degradation	Aromatics degradation	Aromatics degradation
M00569 Catechol meta-cleavage, catechol => acetyl-CoA / 4-methylcatechol => propanoyl-CoA (1) (incomplete 1/5)	ABSENT	ABSENT
M00878 Phenylacetate degradation, phenylaxetate => acetyl-CoA/succinyl-CoA (1) (incomplete 1/7)	M00878 Phenylacetate degradation, phenylaxetate => acetyl-CoA/succinyl-CoA (1) (incomplete 1/7)	M00878 Phenylacetate degradation, phenylaxetate => acetyl-CoA/succinyl-CoA (1) (incomplete 1/7)
M00545 Trans-cinnamate degradation, trans-cinnamate => acetyl-CoA (1) (incomplete 1/6)	ABSENT	ABSENT
Gene set	Gene set	Gene set
Pathogenicity	Pathogenicity	Pathogenicity
M00575 Pertussis pathogenicity signature, T1SS (3) (2 blocks missing 3/5)	M00575 Pertussis pathogenicity signature, T1SS (3) (2 blocks missing 3/5)	M00575 Pertussis pathogenicity signature, T1SS (1) (incomplete 1/5)
Drug resistance	Drug resistance	Drug resistance
M00627 beta-Lactam resistance, Bla system (1) (2 blocks missing 1/3)	M00627 beta-Lactam resistance, Bla system (1) (2 blocks missing 1/3)	ABSENT
M00726 Cationic antimicrobial peptide (CAMP) resistance, lysyl-phosphatidylglycerol (L-PG) synthase MprF (1) (2 blocks missing 1/3)	M00726 Cationic antimicrobial peptide (CAMP) resistance, lysyl-phosphatidylglycerol (L-PG) synthase MprF (1) (2 blocks missing 1/3)	M00726 Cationic antimicrobial peptide (CAMP) resistance, lysyl-phosphatidylglycerol (L-PG) synthase MprF (1) (2 blocks missing 1/3)
M00718 Multidrug resistance, efflux pump MexAB-OprM (3) (1 block missing 1/2)	M00718 Multidrug resistance, efflux pump MexAB-OprM (3) (1 block missing 1/2)	ABSENT
M00642 Multidrug resistance, efflux pump MexJK-OprM (2) (1 block missing 1/2)	ABSENT	ABSENT
Module set
Metabolic capacity	ABSENT	ABSENT
M00618 Acetogen (0) (1 block missing 1/2)
Legend:
pathway present in Asaia bogorensis genom and absent in Ca. Kirkpatrella diaphorinas and Acetobacteraceae_TRYOCC genomes
pathway present in Asaia bogorensis and Ca. Kirkpatrella diaphorinas genomes but absent in Acetobacteraceae_TRYOCC genome
pathway with missing gne(s) in Acetobacteraceae_TRYOCC relative to Ca. Kirkpatrella diaphorinas
